# An adaptable, user-friendly score sheet to monitor welfare in experimental fish

**DOI:** 10.1101/2023.07.19.549642

**Authors:** Mathilde Flueck-Giraud, Heike Schmidt-Posthaus, Alessandra Bergadano, Irene Adrian-Kalchhauser

## Abstract

Fish are increasingly used as experimental animals across research fields. Currently, a quarter of all experimental animals used in Europe are fish. Less than 20% of these are standard model species. Welfare assessments for experimental fish are in their infancy compared to rodents. This can be attributed to the diversity of species used, the relative recency of fish as go-to model for research, and challenges to assess welfare and pain in non-vocal underwater species. The lack of guidelines and tools presents a challenge for researchers (particularly, for newcomers), for ethics committees, and for implementing refinement measures.

Here, we present an adaptable, user-friendly score sheet for fish. The parameters contained in the excel tool are based on a literature review, have been validated by expert interviews, and evaluated by a fish pathologist. The tool allows to score individuals as well as groups, calculates summary scores and visualizes trends. We provide the underlying literature, give use examples and provide instructions on the adaptation and use of the score sheet.

We hope that this tool will empower researchers to include welfare assessment in their routines, foster discussions on fish welfare parameters among scientists, facilitate interactions with ethics committees, and most importantly, enable the refinement of fish experiments.
