## Supplemental File 1 for "An adaptable, user-friendly score sheet to monitor welfare in experimental fish"

### Sheet: searchterms
database	search term	search date	search fields	number of hits
Pub Med	"fish rating"	20220707	All Fields	484
Web of Science	"fish rating"	20220705	All Fields	0
Pub Med	"fish rating" AND welfare	20220707	All Fields	8
Pub Med	"fish welfare indicator"	20220707	All Fields	398
Web of Science	"fish welfare indicator*"	20220707	All Fields	7
Pub Med	"score board" AND fish	20220707	All Fields	0
Web of Science	"score board" AND fish*	20220705	All Fields	0
Pub Med	"score board" AND perch	20220707	All Fields	0
Web of Science	"score board" AND perch	20220706	All Fields	0
Pub Med	"score board" AND trout	20220707	All Fields	0
Web of Science	"score board" AND trout	20220706	All Fields	0
Pub Med	"score board" AND zebrafish	20220707	All Fields	0
Web of Science	"score board" AND zebrafish	20220707	All Fields	0
Pub Med	"score card" AND fish	20220707	All Fields	1
Web of Science	"score card" AND fish*	20220705	All Fields	5
Pub Med	"score card" AND perch	20220707	All Fields	0
Web of Science	"score card" AND perch	20220706	All Fields	0
Pub Med	"score card" AND trout	20220707	All Fields	0
Web of Science	"score card" AND trout	20220705	All Fields	0
Pub Med	"score card" AND zebrafish	20220707	All Fields	0
Web of Science	"score card" AND zebrafish	20220705	All Fields	0
Pub Med	"score sheet" AND fish*	20220704	All Fields	6
Web of Science	"score sheet" AND fish*	20220704	All Fields	8
Pub Med	"score sheet" AND perch	20220707	All Fields	0
Web of Science	"score sheet" AND perch	20220707	All Fields	0
Pub Med	"score sheet" AND trout	20220705	All Fields	0
Web of Science	"score sheet" AND trout	20220705	All Fields	0
Pub Med	"score sheet" AND zebrafish	20220705	All Fields	1
Web of Science	"score sheet" AND zebrafish	20220705	All Fields	1
Pub Med	"scoring card" AND fish*	20220707	All Fields	0
Web of Science	"scoring card" AND fish*	20220705	All Fields	0
Pub Med	"scoring sheet" AND fish*	20220707	All Fields	3
Web of Science	"scoring sheet" AND fish*	20220705	All Fields	3
Pub Med	"welfare assessment" AND fish	20220706	All Fields	15
Web of Science	"welfare assessment" AND fish	20220706	All Fields	47
Pub Med	animal monitoring fish	20220712	Title/Abstract	55
Pub Med	animal monitoring fish	20220712	All Fields	18669
Pub Med	animal monitoring fish welfare	20220712	All Fields	148
Pub Med	fish "welfare indicator"	20220707	All Fields	7
Web of Science	fish "welfare indicator*"	20220707	All Fields	6
Pub Med	fish AND rating	20220707	All Fields	484
Web of Science	fish AND rating	20220707	All Fields	85119
Web of Science	fish AND rating - refine: welfare	20220707	All Fields	1085
Pub Med	fish AND rating And welfare	20220707	All Fields	8
Pub Med	fish welfare indicator	20220707	All Fields	398
Web of Science	fish welfare indicator*	20220707	All Fields	476
Pub Med	humane endpoints fish	20220712	All Fields	18
Pub Med	perch AND rating	20220707	All Fields	5
Web of Science	perch AND rating	20220707	All Fields	2913
Web of Science	perch AND rating - refine: welfare	20220707	All Fields	87
Pub Med	termination criteria fish	20220712	All Fields	115
Pub Med	trout AND rating	20220707	All Fields	19
Web of Science	trout AND rating	20220707	All Fields	15793
Web of Science	trout AND rating - refine: welfare	20220707	All Fields	353
Pub Med	welfare AND "score sheet"	20220706	All Fields	19
Web of Science	welfare AND "score sheet"	20220706	All Fields	23
Pub Med	zebrafish AND rating	20220707	All Fields	24
Web of Science	zebrafish AND rating	20220707	All Fields	4760
Web of Science	zebrafish AND rating - refine: welfare	20220707	All Fields	94

### Sheet: metadata
column name	explanation
database	Web of Science: https://www.webofscience.com/wos/woscc/basic-search, default settings (Web of Science Core Collection, Editions: all) PubMed: https://pubmed.ncbi.nlm.nih.gov/, default settings
search term	phrase used to search the indicated database
search date	date on which the search was carried out, yyyymmdd
search fields	indicates whether the search was restricted to certain search fields
number of hits	number of records returned with this particular search in this particular database
