## Supplemental File 3 for "An adaptable, user-friendly score sheet to monitor welfare in experimental fish"

### Sheet: parameters
parameter type	parameter	explanation what to look for	considerations	score 0 - ideal / expected state 1 - not ideal 2 - observe, act if possible 3 - act immediatly, potentially abort experiment	literature	Salmo salar	Pterophyllum scalare	Oncorhynchus tshawytscha	Salmo trutta f. fario	Cyprinus carpio	Perca fluviatilis	Morone saxalitis x Morone chrysops	Cyclopterus lumpus	Paracheirodon innesi	Oreochromis niloticus	Onchorhynchus mykiss	Bagrus bajad	Oncorhynchus nerka	Morone saxatilis	Barbus tetrazona	Tanichtys albonubes	Danio Rerio	Gasterosteidae	Cichlidae	Salmonidae	Bass
Morphology	Nutrition state	Weight loss (fish body is very narrow, operculum stands out, abdomen is tucked-up and the back is like a ridge), or obesity	Weight loss and gain can be hard to notice if the condition evolves over long term. If nutrition state is important, think of alternative ways to measure (pictures, weighing).	0 - Normal for the species 2 - mild weight loss/gain 3 - severe weight loss/gain	Clark et al. 2018, Body condition scoring for adult zebrafish, J Am Ass Lab Animal Sci, DOI: 10.30802/AALAS-JAALAS-18-000045. Sabrautzki et al. 2021, Welfare Assessment of Adult Laboratory Zebrafish, Zebrafish, DOI: 10.1089/zeb.2021.0021. Keeling, C. M. 2018, Video-based identification of humane endpoints in infection trials with rainbow trout (Oncorynchus mykiss).	X							X			X						X			X
Morphology	Spine	Kinks, turns, unusual shapes of the back	Scoliosis developed during lifetime should be more severely rated than birth scoliosis.	0 - normal spine 1 - slight scoliosis / slight impairment 3 - severe scolliosis / severe impariment	Pedrazzani et al. 2020, Tilapia On-Farm Welfare Assessment Protocol for Semi-intensive Production Systems., Front. vet. sci, DOI: 10.3389/fvets.2020.606388. Tschirren et al. 2021, MyFishCheck: A Model to Assess Fish Welfare in Aquaculture, Animals, DOI: 10.3390/ani11010145. Sabrautzki et al. 2021, Welfare Assessment of Adult Laboratory Zebrafish, Zebrafish, DOI: 10.1089/zeb.2021.0021.	X										X						X			X
Morphology	Swelling/proliferative lesion	Any kind of protrusions and swellings, including distended abdomen.	The abdomen can be swollen after ingestion of food.	0 - normal rounded abdomen 2 - non-impairing swelling 3 - Abdominal edema, impairing swelling, several swellings	Sabrautzki et al. 2021, Welfare Assessment of Adult Laboratory Zebrafish, Zebrafish, DOI: 10.1089/zeb.2021.0021. Keeling, C. M. 2018, Video-based identification of humane endpoints in infection trials with rainbow trout (Oncorynchus mykiss).																	X
Morphology	Egg-bound (female)	Abdominal swelling specifically in females	The abdomen can be swollen after ingestion of food.	0 - not egg-bound 2 - egg-bound 3 - severely egg-bound for a while																		X
Morphology	Other deformities	Developmental deformities due to abnormal cartilage, present since birth	Does not include: missing operculum. Does not include: missing fin due to attacks from other individuals. Includes: missing fin since birth,	0 - no other deformations 1 - non-impairing malformation 2 - slightly impairing malformation 3 - severely impairing malformation, several slightly imparing malformations	Tschirren et al. 2021, MyFishCheck: A Model to Assess Fish Welfare in Aquaculture, Animals, DOI: 10.3390/ani11010145. Cambridge dictionary 2022, malformation. Available online at https://dictionary.cambridge.org/dictionary/english/malformation, updated on 12/8/2022, checked on 12/8/2022.	X					X		X									X			X
Skin	Skin lesions	Any alteration causing the skin to appear anything else than intact.		0 - intact skin 1 - small superficial lesion (eg small injury, or loss of scales) 2 - several small superficial lesions or larger superficial lesion 3 - Deep lesions (visible muscle) or severe scale loss		X							X			X						X			X
Skin	Skin color	Lifetime change of colour of the skin (lighter or darker than usual), affecting the whole skin or parts of it (spotlike pigmentation included).	Does not include colour changes due to rank/hierarchy changes in the group	0 - color normal for the strain 2 - subtle change in colour / few areas 3 - strong change in colour / several areas	Klontz, G. W. 1995, Care of fish in biological research, J Anim. Sci., DOI: 10.2527/1995.73113485x. Sabrautzki et al. 2021, Welfare Assessment of Adult Laboratory Zebrafish, Zebrafish, DOI: 10.1089/zeb.2021.0021.										X	X						X		X
Skin	Scales	Protruding scales, scales point outwards.		0 - No protruding scles 3 - protruding scales		X			X													X			X
Fins	Fin state	Any change to fin appearance (lesion, loss of tissue integrity).	Does not include: fin absent since birth	0 - Fin in healthy condition 1 - slightly eroded, slightly missing 2 - moderate fin loss 3 - Severe fin loss, missing fin	Pedrazzani et al. 2020, Tilapia On-Farm Welfare Assessment Protocol for Semi-intensive Production Systems., Front. vet. sci, DOI: 10.3389/fvets.2020.606388. Toni et al. 2019, Review: Assessing fish welfare in research and aquaculture, with a focus on European directives., Animal, DOI: 10.1017/S1751731118000940 Stejskal et al. 2020, Fin damage and growth parameters relative to stocking density and…	X							X			X						X			X	X
Eyes	Eye state	Any kind of alteration to the eye (loss, lesion, discolouration, tumor, infection, blindness) and/or protruding eyes or sunken eyes.	Does not include: eye absent since birth and no apparent other issues (behaviour, food finding, ..)	0 - functional and healthy eyes 2 - one sided small damage 2 - one sided sunken eyes / exophtalmia 3 - one sided severe damage / two sided damage 3 - two sided sunken eyes / exophtalmia	Pedrazzani et al. 2020, Tilapia On-Farm Welfare Assessment Protocol for Semi-intensive Production Systems., Front. vet. sci, DOI: 10.3389/fvets.2020.606388. Tschirren et al. 2021, MyFishCheck: A Model to Assess Fish Welfare in Aquaculture, Animals, DOI: 10.3390/ani11010145. Sabrautzki et al. 2021, Welfare Assessment of Adult Laboratory Zebrafish, Zebrafish, DOI: 10.1089/zeb.2021.0021. Pettersen e…	X							X									X			X
Gills/Opercula	Gill state	Color, size, swelling		0 - normal operculum and gills 1 - missing operculum/curling of the opercullum 3 - missing operculum and bleeding gills, both operculi missing	Pettersen et al. 2014, Salmon welfare index model 2.0, Rev. Aquac, DOI: 10.1111/raq.12039.	X																X			X
Gills/Opercula	Ventilation	Beat rate of the opercula		0 - normal beat rate for the species 3 - faster / slower beat	Johansen et al. 2006, Guidelines for health and welfare monitoring of fish used in research, Lab. Anim., DOI: 10.1258/002367706778476451.																	X
Infection	Skin health / infection signs	Visual signs of bacterial, viral, fungal infection or parasitism (e.g., filamentous growth, pus, inflammation)		0 - healthy skin 2 - few small infected areas 3 - large infected area / several infected areas	Tschirren et al. 2021, MyFishCheck: A Model to Assess Fish Welfare in Aquaculture, Animals, DOI: 10.3390/ani11010145.																		X
Swimming behaviour	Navigation	Any problems linked to buoyancy (vertical movement / maintenance of vertical position), orientation (collision with surfaces), balance (problems with horizontal movement), avoiding items or fish	During breeding time, activity patterns change.	0 - normal swimming pattern for the species 2 - temporary loss of balance and orientation 3 - total loss of balance and orientation	Sabrautzki et al. 2021, Welfare Assessment of Adult Laboratory Zebrafish, Zebrafish, DOI: 10.1089/zeb.2021.0021. Keeling, C. M. 2018, Video-based identification of humane endpoints in infection trials with rainbow trout (Oncorynchus mykiss). Chandararathna et al. 2021, Animal Welfare Issues in Capture-Based Aquaculture, Animals, DOI: 10.3390/ani11040956.	X										X						X			X
Swimming behaviour	Activity level	Signs of erratic swimming or lethargy, activity level different to what is normal for the species.	During breeding time, activity patterns change. Resting behaviours or reactions to movements outside the tank can impact the assessment.	0 - normal activity level for species 2 - lethargy/ erratic swimming 3 - no movement on stimulation	Martins et al. 2012, Behavioural indicators of welfare in farmed fish, Fish Physiol. Biochem., DOI: 10.1007/s10695-011-9518-8. Øverl et al. 2014, Ectoparasitic sea lice (Lepeophtheirus salmonis) affect behavior and brain serotonergic activity in Atlantic salmon (Salmo salar L.), Physiol. Behav., DOI: 10.1016/j.physbeh.2014.04.031. Wolkers et al. 2015, GABAA-benzodiazepine receptors in the dorsome…	X	X		X			X		X		X	X	X		X		X		X	X	X
Swimming behaviour	Stereotypies	Repetitive swimming patterns with no obvious function.	During breeding time, activity patterns change.	0 - no stereotypies 2 - observation of stereotypies	Colson et al. 2019 A novel emotional and cognitive approach to welfare phenotyping in rainbow trout exposed to poor water quality, Appl. Anim. Behav. Sci.,DOI: 10.1016/j.applanim.2018.10.010. Deakin et al. 2019, Welfare Challenges Influence the Complexity of Movement, Fishes, DOI: 10.3390/fishes4010008. Sabrautzki et al. 2021, Welfare Assessment of Adult Laboratory Zebrafish, Zebrafish, DOI: 10.1…											X						X
Swimming behaviour	Fin posture	Fins are continously close to the body and never fanned out.		0 - fins are fanned out 2 - fin are clamped																		X
Swimming behaviour	Position in tank	The fish occupies unusual positions (e.g., corner, bottom, surface) for prolonged periods of time.	May be impacted by dominance status and changes in group hierarchy.	0 - occupies tank as typical for species 2 - abnormal occupancy patterns	Deakin et al. 2019, Welfare Challenges Influence the Complexity of Movement, Fishes, DOI: 10.3390/fishes4010008. Keeling, C. M. 2018, Video-based identification of humane endpoints in infection trials with rainbow trout (Oncorynchus mykiss).	X			X							X						X			X
Swimming behaviour	Breathing	Gulping air at the surface		0 - normal breathing 3 - gasping for air		X			X							X						X			X
Swimming behaviour	Scratching	Rubbing against tank or substrates, jumping out of the water.		0 - no scratching, no jumping 2 - scratching and/or jumping	Sneddon, Lynne U. 2019, Evolution of nociception and pain: evidence from fish models, Philos. Trans. R. Soc. B: Biol. Sci., DOI: 10.1098/rstb.2019.0290.					X						X						X			X
Feeding behaviour	Feeding	Abnormal reactions to food (latency to feed), abnormal food consumption (more/less debris than usual), ability to take up food.	Mouth breeders do not eat during breeding time. Dominance status may impact feeding behaviour.	0 - reacts normally to food 2 - latency in food response, low intake 3 - no reaction to food	Patton et al. 2007, Evaluation of early life stage fall chinook salmon exposed to hexavalent chromium from a contaminated groundwater source., Environ. Monit. Assess., DOI: 10.1007/s10661-006-9583-0. Saxby et al. 2010, The effect of group size on the behaviour and welfare of four fish species commonly kept in home aquaria., Appl. Anim. Behav. Sci., DOI: 10.1016/j.applanim.2010.04.008. Stien et al…			X						X		X				X	X	X		X	X
Other	Other	Any change not listed in the parameters (unusual anethesia recovery, jumping from tank, unusual reaction to light and movement)
Group	Mortality	Number of deaths in a specific time frame.	Fish age may be a cause of natural deaths.	0 - No mortality 2 - moderate mortality rate 3 - severe mortality rate	Mocho, J.-P.; von Krogh, K. 2022, A FELASA Working Group Survey on Fish Species Used for Research, Methods of Euthanasia, Health Monitoring, and Biosecurity in Europe, North America, and Oceania., Biology, DOI: 10.3390/biology11091259. Pedrazzani et al. 2020, Tilapia On-Farm Welfare Assessment Protocol for Semi-intensive Production Systems., Front. vet. sci, DOI: 10.3389/fvets.2020.606388.	X																X			X
Group	Group behaviour	Deviation from the normal group behaviour of the species (during shoaling, feeding, …)	During breeding time, activity patterns change.	0 - normal interaction patterns 2 - one or more fish isolated/attacked	Colson et al. 2015, Welfare assessment of rainbow trout reared in a Recirculating Aquaculture System: Comparison with a Flow-Through System., Aquaculture, DOI: 10.1016/j.aquaculture.2014.10.047. Tschirren et al. 2021, MyFishCheck: A Model to Assess Fish Welfare in Aquaculture, Animals, DOI: 10.3390/ani11010145.		X	X						X		X				X	X	X			X

### Sheet: species
name-from-source	species-name	family
Sticklebacks	-	Gasterosteidae
Silver catfish	Bagrus bajad	Bagridae
Neon Tetra	Paracheirodon innesi	Characidae
Angelfish	Pterophyllum scalare	Cichlidae
Nile Tilapia	Oreochromis niloticus	Cichlidae
Tilapia	-	Cichlidae
Lump fish	Cyclopterus lumpus	Cyclopteridae
Common carp	Cyprinus carpio	Cyprinidae
Tiger barbs	Barbus tetrazona	Cyprinidae
Zebrafish	Danio Rerio	Danionidae
hybrid striped bass	Morone saxalitis x Morone chrysops	Moronidae
Striped bass	Morone saxatilis	Moronidae
European Perch	Perca fluviatilis	Percidae
Bass	-	Percidae
Altlantic Salmon	Salmo Salar	Salmonidae
Brown Trout	Salmo trutta f. fario	Salmonidae
Chinook Salmon	Oncorhynchus tshawytscha	Salmonidae
Rainbow Trout	Onchorhynchus mykiss	Salmonidae
Sockeye Salmon	Oncorhynchus nerka	Salmonidae
Salmon	-	Salmonidae
White cloud mountain Minnow	Tanichtys albonubes	Tanichthyidae
