## Supplemental File 4 for "An adaptable, user-friendly score sheet to monitor welfare in experimental fish"

### Sheet: instructions
Step 1: adapt the sheet to your needs, your setting and your species
1	Adapt to setting	Save the file as "scoresheet.xlsx" If you work with individials and/or assess individuals, the <sheet>-ind sheets are for you. If you work with groups and/or assess groups, the <sheet>-group sheets are for you. Delete the sheets that you do not need. Save as "scoresheet-grp.xlsx" or "scoresheet-ind.xlsx".
2	Get familiar	Familiarize yourself with the concept of the codebook (Flueck et al, 2023). If the publication is not available, inspect the "codebook"-tab. Develop a first opinion and note: a) Which of the criteria will probably be useful for your needs, your setting and your species? b) Are the score weights appropriate for your needs, your settings and your species? Example: eye criteria, or high weights for …
3	Generate baseline	Save as "scoresheet-<grp/ind>-test.xlsx" Run the score sheeton a well-growing individual / group of healthy individuals for a representative amount of days by entering data into the light yellow cells. Document the results.
4	Decide	Inspect the baseline data and take an educated decision: Which criteria are useful (i.e. sensitive and scoreable) for your species, in your experiment, under your husbandry conditions? Example: Scoring movement patterns in a sedentary and reclusive species is not feasible. Are the weightings (0,1,2,3) and/or the descriptions in the "codebook"-tab suitable for your species? Example: Weighting seve…
5	Adapt criteria and weights	Save as "scoresheet-<grp/ind>-<experiment>.xlsx" Delete lines containing irrelevant criteria from the "scoresheet"-tab. Careful when adapting the codebook - it is generally not recommended, since the scoresheets are linked to this tab. What you can do: Adapt weights or verbose descriptions by changing the contents of cells. What you should not do: Delete lines. This will create chaos in the verbo…
6	Termination criteria	Based on your knowledge of the species and of the expected outcomes, define termination criteria and note them in the sheet. At which total / max / average score will you terminate the experiment for welfare reasons? Document your considerations and decisions, for example in this sheet in column D.
Step 2: Use the adapted score sheet
1	Data entry	In the "scoresheet-ind" or "scoresheet-group"-tab, enter your observations into the light yellow cells.
2	Documentation	Print the scoresheet when full for future reference, and/or archive a digital copy. Alternatively, copy the sheet to a new tab to start a new week.
3	Statistics	When the scoresheet is full, copy the values in dark frames over to the "trends"-tab. !! Copy values, not formulas. !! Print and archive or digitally document the trends when the graph is full.

### Sheet: codebook
Category	Type	Criterion	Description	Score
appearance	morphology	nutrition state	normal for the species	0
appearance	morphology	nutrition state	na	1
appearance	morphology	nutrition state	mild weight loss	2
appearance	morphology	nutrition state	mild weight gain	2
appearance	morphology	nutrition state	severe weight loss	3
appearance	morphology	nutrition state	severe weight gain	3
appearance	morphology	swelling, proliferative lesion	normal rounded abdomen	0
appearance	morphology	swelling, proliferative lesion	na	1
appearance	morphology	swelling, proliferative lesion	non-imparing swelling	2
appearance	morphology	swelling, proliferative lesion	Abdominal dropsy, impairing swelling, several swellings	3
appearance	morphology	spine	straight spine	0
appearance	morphology	spine	na	1
appearance	morphology	spine	slight scoliosis	1
appearance	morphology	spine	severe scoliosis	3
appearance	Morphology	egg-bound (female)	not egg-bound	0
appearance	Morphology	egg-bound (female)	na	1
appearance	Morphology	egg-bound (female)	egg-bound	2
appearance	Morphology	egg-bound (female)	severly egg-bound, egg-bound for longer period of time	3
appearance	morphology	other deformities	no other deformation	0
appearance	morphology	other deformities	na	1
appearance	morphology	other deformities	non-imparing deformation	1
appearance	morphology	other deformities	slightly imparing deformation	2
appearance	morphology	other deformities	severly impairing deformation	3
appearance	morphology	other deformities	several slightly impairing deformations	3
appearance	Skin	scales	no protruding scales	0
appearance	Skin	scales	na	1
appearance	Skin	scales	protruding scales	3
appearance	Skin	skin lesions	intact skin	0
appearance	Skin	skin lesions	na	1
appearance	Skin	skin lesions	small superficial lesions	1
appearance	Skin	skin lesions	several small superficial lesions or larger superficial lesion	2
appearance	Skin	skin lesions	deep lesions or severe scale loss	3
appearance	Skin	skin color	color normal for the strain	0
appearance	Skin	skin color	na	1
appearance	Skin	skin color	subtle change in color / few areas	2
appearance	Skin	skin color	strong change in colours / several areas	3
appearance	Fins	fin state	fin in healthy condition	0
appearance	Fins	fin state	na	1
appearance	Fins	fin state	scar tissue on fins	1
appearance	Fins	fin state	moderate tissue necrosis	2
appearance	Fins	fin state	loss of tissue integrity, severe necrosis, bleeding	3
appearance	Eyes	eye state	functional and healthy eyes	0
appearance	Eyes	eye state	na	1
appearance	Eyes	eye state	one sided small damage	2
appearance	Eyes	eye state	one sided sunken eye	2
appearance	Eyes	eye state	one sided exophtalmia	2
appearance	Eyes	eye state	one sided severe damage	3
appearance	Eyes	eye state	two sided damage	3
appearance	Eyes	eye state	two sided sunken eye	3
appearance	Eyes	eye state	two sided exopthalmia	3
appearance	Gills/Opercula	gill state	normal operculum and gills	0
appearance	Gills/Opercula	gill state	na	1
appearance	Gills/Opercula	gill state	missing opercullum/curling of the opercullum	1
appearance	Gills/Opercula	gill state	missing operculum and bleeding gills	3
appearance	Gills/Opercula	ventilation	normal beat rate for the species	0
appearance	Gills/Opercula	ventilation	na	1
appearance	Gills/Opercula	ventilation	faster/slower beat	3
appearance	Infection	skin health / infection signs	healthy skin	0
appearance	Infection	skin health / infection signs	na	1
appearance	Infection	skin health / infection signs	few small infected areas	2
appearance	Infection	skin health / infection signs	large infected area	3
appearance	Infection	skin health / infection signs	several infected areas	3
individual behaviour	Swimming behaviour	activity level	normal activity level for species	0
individual behaviour	Swimming behaviour	activity level	na	1
individual behaviour	Swimming behaviour	activity level	lethargy or erratic swimming	2
individual behaviour	Swimming behaviour	activity level	no movement on stimulation	3
individual behaviour	Swimming behaviour	breathing	normal breathing	0
individual behaviour	Swimming behaviour	breathing	na	1
individual behaviour	Swimming behaviour	breathing	gasping for air	3
individual behaviour	Swimming behaviour	fin posture	fins are fanned out	0
individual behaviour	Swimming behaviour	fin posture	na	1
individual behaviour	Swimming behaviour	fin posture	fins are clamped	2
individual behaviour	Swimming behaviour	navigation	normal swimming patterns for the species	0
individual behaviour	Swimming behaviour	navigation	na	1
individual behaviour	Swimming behaviour	navigation	temporary loss of balance and orientation	2
individual behaviour	Swimming behaviour	navigation	total loss of balance and oriantation	3
individual behaviour	Swimming behaviour	position in tank	occupies tank as typical for species	0
individual behaviour	Swimming behaviour	position in tank	na	1
individual behaviour	Swimming behaviour	position in tank	abnormal occupancy patterns	2
individual behaviour	Swimming behaviour	scratching	no scratching, no jumping	0
individual behaviour	Swimming behaviour	scratching	na	1
individual behaviour	Swimming behaviour	scratching	scratching and/or jumping	2
individual behaviour	Swimming behaviour	stereotypies	no stereotypies	0
individual behaviour	Swimming behaviour	stereotypies	na	1
individual behaviour	Swimming behaviour	stereotypies	observation of stereotypies	2
individual behaviour	Feeding behaviour	feeding	reacts normally to food	0
individual behaviour	Feeding behaviour	feeding	na	1
individual behaviour	Feeding behaviour	feeding	latency in food response, low intake	2
individual behaviour	Feeding behaviour	feeding	no reaction to food	3
group behaviour	group behaviour	mortality	no mortality	0
group behaviour	group behaviour	mortality	na	1
group behaviour	group behaviour	mortality	moderate mortality rate	2
group behaviour	group behaviour	mortality	severe mortality rate	3
group behaviour	group behaviour	group behaviour	normal interaction patterns	0
group behaviour	group behaviour	group behaviour	na	1
group behaviour	group behaviour	group behaviour	one or more fish isolated / attacked	2

### Sheet: scoresheet-ind
Animal Exp. Permit
ID of Tank / Individual
Termination criteria:	Date	20230701		yyyymmdd		yyyymmdd		yyyymmdd		yyyymmdd		yyyymmdd		yyyymmdd
	Sored by	Jenni D.
	Total score		24		21		21		21		21		21		21
	Total median		1		1		1		1		1		1		1
	Total mean		1.14286		1		1		1		1		1		1
	Total max		3		1		1		1		1		1		1
External signs			18		13		13		13		13		13		13
Body condition	nutrition state	severe weight loss	3	na	1	na	1	na	1	na	1	na	1	na	1
	swelling, proliferative lesion	normal rounded abdomen	0	na	1	na	1	na	1	na	1	na	1	na	1
	spine	slight scoliosis	1	na	1	na	1	na	1	na	1	na	1	na	1
	egg-bound (female)	severly egg-bound, egg-bound for longer period of time	3	na	1	na	1	na	1	na	1	na	1	na	1
	other deformities	no other deformation	0	na	1	na	1	na	1	na	1	na	1	na	1
Skin	scales	protruding scales	3	na	1	na	1	na	1	na	1	na	1	na	1
	skin lesions	small superficial lesions	1	na	1	na	1	na	1	na	1	na	1	na	1
	skin color	color normal for the strain	0	na	1	na	1	na	1	na	1	na	1	na	1
Fins	fin state	moderate tissue necrosis	2	na	1	na	1	na	1	na	1	na	1	na	1
Eyes	eye state	two sided damage	3	na	1	na	1	na	1	na	1	na	1	na	1
Gills/Opercula	gill state	normal operculum and gills	0	na	1	na	1	na	1	na	1	na	1	na	1
	ventilation	normal beat rate for the species	0	na	1	na	1	na	1	na	1	na	1	na	1
Infection	skin health / infection signs	few small infected areas	2	na	1	na	1	na	1	na	1	na	1	na	1
Comments
Behavioural signs			6		8		8		8		8		8		8
Swimming	activity level	normal activity level for species	0	na	1	na	1	na	1	na	1	na	1	na	1
	breathing	normal breathing	0	na	1	na	1	na	1	na	1	na	1	na	1
	fin posture	fins are clamped	2	na	1	na	1	na	1	na	1	na	1	na	1
	navigation	temporary loss of balance and orientation	2	na	1	na	1	na	1	na	1	na	1	na	1
	position in tank	occupies tank as typical for species	0	na	1	na	1	na	1	na	1	na	1	na	1
	scratching	no scratching, no jumping	0	na	1	na	1	na	1	na	1	na	1	na	1
	stereotypies	observation of stereotypies	2	na	1	na	1	na	1	na	1	na	1	na	1
Feeding	feeding	reacts normally to food	0	na	1	na	1	na	1	na	1	na	1	na	1
Comments

### Sheet: trends-ind
	20230701	yyyymmdd	yyyymmdd	yyyymmdd	yyyymmdd	yyyymmdd	yyyymmdd	yyyymmdd	yyyymmdd	yyyymmdd	yyyymmdd	yyyymmdd	yyyymmdd	yyyymmdd	yyyymmdd	yyyymmdd	yyyymmdd	yyyymmdd	yyyymmdd	yyyymmdd	yyyymmdd	yyyymmdd	yyyymmdd	yyyymmdd	yyyymmdd	yyyymmdd	yyyymmdd	yyyymmdd	yyyymmdd	yyyymmdd	yyyymmdd
Total	24	0	0	0	0	0	0	0	0	0	0	0	0	0	0	0	0	0	0	0	0	0	0	0	0	0	0	0	0	0	0
median	1	0	0	0	0	0	0	0	0	0	0	0	0	0	0	0	0	0	0	0	0	0	0	0	0	0	0	0	0	0	0
mean	1.14286	0	0	0	0	0	0	0	0	0	0	0	0	0	0	0	0	0	0	0	0	0	0	0	0	0	0	0	0	0	0
max	3	0	0	0	0	0	0	0	0	0	0	0	0	0	0	0	0	0	0	0	0	0	0	0	0	0	0	0	0	0	0
External signs	18	0	0	0	0	0	0	0	0	0	0	0	0	0	0	0	0	0	0	0	0	0	0	0	0	0	0	0	0	0	0
nutrition state	3	0	0	0	0	0	0	0	0	0	0	0	0	0	0	0	0	0	0	0	0	0	0	0	0	0	0	0	0	0	0
spine	0	0	0	0	0	0	0	0	0	0	0	0	0	0	0	0	0	0	0	0	0	0	0	0	0	0	0	0	0	0	0
swelling, proliferative lesion	1	0	0	0	0	0	0	0	0	0	0	0	0	0	0	0	0	0	0	0	0	0	0	0	0	0	0	0	0	0	0
egg-bound (female)	3	0	0	0	0	0	0	0	0	0	0	0	0	0	0	0	0	0	0	0	0	0	0	0	0	0	0	0	0	0	0
other deformities	0	0	0	0	0	0	0	0	0	0	0	0	0	0	0	0	0	0	0	0	0	0	0	0	0	0	0	0	0	0	0
skin lesions	3	0	0	0	0	0	0	0	0	0	0	0	0	0	0	0	0	0	0	0	0	0	0	0	0	0	0	0	0	0	0
skin color	1	0	0	0	0	0	0	0	0	0	0	0	0	0	0	0	0	0	0	0	0	0	0	0	0	0	0	0	0	0	0
scales	0	0	0	0	0	0	0	0	0	0	0	0	0	0	0	0	0	0	0	0	0	0	0	0	0	0	0	0	0	0	0
fin state	2	0	0	0	0	0	0	0	0	0	0	0	0	0	0	0	0	0	0	0	0	0	0	0	0	0	0	0	0	0	0
eye state	3	0	0	0	0	0	0	0	0	0	0	0	0	0	0	0	0	0	0	0	0	0	0	0	0	0	0	0	0	0	0
gill state	0	0	0	0	0	0	0	0	0	0	0	0	0	0	0	0	0	0	0	0	0	0	0	0	0	0	0	0	0	0	0
ventilation	0	0	0	0	0	0	0	0	0	0	0	0	0	0	0	0	0	0	0	0	0	0	0	0	0	0	0	0	0	0	0
skin health / infection signs	2	0	0	0	0	0	0	0	0	0	0	0	0	0	0	0	0	0	0	0	0	0	0	0	0	0	0	0	0	0	0
Behavioural signs	6	0	0	0	0	0	0	0	0	0	0	0	0	0	0	0	0	0	0	0	0	0	0	0	0	0	0	0	0	0	0
navigation	0	0	0	0	0	0	0	0	0	0	0	0	0	0	0	0	0	0	0	0	0	0	0	0	0	0	0	0	0	0	0
activity level	0	0	0	0	0	0	0	0	0	0	0	0	0	0	0	0	0	0	0	0	0	0	0	0	0	0	0	0	0	0	0
stereotypies	2	0	0	0	0	0	0	0	0	0	0	0	0	0	0	0	0	0	0	0	0	0	0	0	0	0	0	0	0	0	0
fin posture	2	0	0	0	0	0	0	0	0	0	0	0	0	0	0	0	0	0	0	0	0	0	0	0	0	0	0	0	0	0	0
position in tank	0	0	0	0	0	0	0	0	0	0	0	0	0	0	0	0	0	0	0	0	0	0	0	0	0	0	0	0	0	0	0
breathing	0	0	0	0	0	0	0	0	0	0	0	0	0	0	0	0	0	0	0	0	0	0	0	0	0	0	0	0	0	0	0
scratching	2	0	0	0	0	0	0	0	0	0	0	0	0	0	0	0	0	0	0	0	0	0	0	0	0	0	0	0	0	0	0
feeding	0	0	0	0	0	0	0	0	0	0	0	0	0	0	0	0	0	0	0	0	0	0	0	0	0	0	0	0	0	0	0

### Sheet: scoresheet-group
Permit	*
Tank or group ID
Termination criteria:	date	20230701					yyyymmdd					yyyymmdd					yyyymmdd					yyyymmdd					yyyymmdd					yyyymmdd
	initials	Jenni D.
	Total score					5.8					#DIV/0!					#DIV/0!					#DIV/0!					#DIV/0!					#DIV/0!					#DIV/0!
	Total median					0.15					#DIV/0!					#DIV/0!					#DIV/0!					#DIV/0!					#DIV/0!					#DIV/0!
	Total mean					0.725					#DIV/0!					#DIV/0!					#DIV/0!					#DIV/0!					#DIV/0!					#DIV/0!
	Maximum score					3					#DIV/0!					#DIV/0!					#DIV/0!					#DIV/0!					#DIV/0!					#DIV/0!
		0	no abnormalities/lesions
			1	slight abnormalities/lesions
				2	moderate abnormalities/lesions
					3	severe abnormalities/lesions
External signs		0	1	2	3	5.5	0	1	2	3	#DIV/0!	0	1	2	3	#DIV/0!	0	1	2	3	#DIV/0!	0	1	2	3	#DIV/0!	0	1	2	3	#DIV/0!	0	1	2	3	#DIV/0!
Morphology	overall body morphology	50	0	0	50	1.5	0	0	0	0	#DIV/0!	0	0	0	0	#DIV/0!	0	0	0	0	#DIV/0!	0	0	0	0	#DIV/0!	0	0	0	0	#DIV/0!	0	0	0	0	#DIV/0!
Skin	scales, skin integrity	0	0	0	100	3	0	0	0	0	#DIV/0!	0	0	0	0	#DIV/0!	0	0	0	0	#DIV/0!	0	0	0	0	#DIV/0!	0	0	0	0	#DIV/0!	0	0	0	0	#DIV/0!
Fins	fin lesions	50	0	50	0	1	0	0	0	0	#DIV/0!	0	0	0	0	#DIV/0!	0	0	0	0	#DIV/0!	0	0	0	0	#DIV/0!	0	0	0	0	#DIV/0!	0	0	0	0	#DIV/0!
Eyes	eye lesions	100	0	0	0	0	0	0	0	0	#DIV/0!	0	0	0	0	#DIV/0!	0	0	0	0	#DIV/0!	0	0	0	0	#DIV/0!	0	0	0	0	#DIV/0!	0	0	0	0	#DIV/0!
Gills/Opercula	gill appearance	100	0	0	0	0	0	0	0	0	#DIV/0!	0	0	0	0	#DIV/0!	0	0	0	0	#DIV/0!	0	0	0	0	#DIV/0!	0	0	0	0	#DIV/0!	0	0	0	0	#DIV/0!
Infection	infection or parasites	100	0	0	0	0	0	0	0	0	#DIV/0!	0	0	0	0	#DIV/0!	0	0	0	0	#DIV/0!	0	0	0	0	#DIV/0!	0	0	0	0	#DIV/0!	0	0	0	0	#DIV/0!
Comments
Behavioural signs		0	1	2	3	0.3	0	1	2	3	#DIV/0!	0	1	2	3	#DIV/0!	0	1	2	3	#DIV/0!	0	1	2	3	#DIV/0!	0	1	2	3	#DIV/0!	0	1	2	3	#DIV/0!
Swimming	swimming	90	0	0	10	0.3	0	0	0	0	#DIV/0!	0	0	0	0	#DIV/0!	0	0	0	0	#DIV/0!	0	0	0	0	#DIV/0!	0	0	0	0	#DIV/0!	0	0	0	0	#DIV/0!
Feeding	position in tank	100	0	0	0	0	0	0	0	0	#DIV/0!	0	0	0	0	#DIV/0!	0	0	0	0	#DIV/0!	0	0	0	0	#DIV/0!	0	0	0	0	#DIV/0!	0	0	0	0	#DIV/0!
Comments
Group		0	1	2	3	0.1	0	1	2	3	#DIV/0!	0	1	2	3	#DIV/0!	0	1	2	3	#DIV/0!	0	1	2	3	#DIV/0!	0	1	2	3	#DIV/0!	0	1	2	3	#DIV/0!
Group behaviour	interaction patterns (aggression, …)	90	10	0	0	0.1	0	0	0	0	#DIV/0!	0	0	0	0	#DIV/0!	0	0	0	0	#DIV/0!	0	0	0	0	#DIV/0!	0	0	0	0	#DIV/0!	0	0	0	0	#DIV/0!
Mortality	% survivals (0), % deaths (3)	100			0	0	0			0	#DIV/0!	0			0	#DIV/0!	0			0	#DIV/0!	0			0	#DIV/0!	0			0	#DIV/0!	0			0	#DIV/0!
Comments

### Sheet: trends-group
	20230701	20230702	20230703	20230704	20230705	20230706	20230707	20230708	20230709	20230710	20230711	20230712	20230713	20230714	20230715	20230716	20230717	20230718	20230719	20230720	20230721	20230722	20230723	20230724	20230725	20230726	20230727	20230728	20230729	20230730	20230731
Total	5.9	0	0	0	0	0	0	0	0	0	0	0	0	0	0	0	0	0	0	0	0	0	0	0	0	0	0	0	0	0	0
median	0.15	0	0	0	0	0	0	0	0	0	0	0	0	0	0	0	0	0	0	0	0	0	0	0	0	0	0	0	0	0	0
mean	0.725	0	0	0	0	0	0	0	0	0	0	0	0	0	0	0	0	0	0	0	0	0	0	0	0	0	0	0	0	0	0
max	3	0	0	0	0	0	0	0	0	0	0	0	0	0	0	0	0	0	0	0	0	0	0	0	0	0	0	0	0	0	0
External signs	5.5	0	0	0	0	0	0	0	0	0	0	0	0	0	0	0	0	0	0	0	0	0	0	0	0	0	0	0	0	0	0
Morphology	1.5	0	0	0	0	0	0	0	0	0	0	0	0	0	0	0	0	0	0	0	0	0	0	0	0	0	0	0	0	0	0
Skin	3	0	0	0	0	0	0	0	0	0	0	0	0	0	0	0	0	0	0	0	0	0	0	0	0	0	0	0	0	0	0
Fins	1	0	0	0	0	0	0	0	0	0	0	0	0	0	0	0	0	0	0	0	0	0	0	0	0	0	0	0	0	0	0
Eyes	0	0	0	0	0	0	0	0	0	0	0	0	0	0	0	0	0	0	0	0	0	0	0	0	0	0	0	0	0	0	0
Gills/Opercula	0	0	0	0	0	0	0	0	0	0	0	0	0	0	0	0	0	0	0	0	0	0	0	0	0	0	0	0	0	0	0
Infection	0	0	0	0	0	0	0	0	0	0	0	0	0	0	0	0	0	0	0	0	0	0	0	0	0	0	0	0	0	0	0
Behavioural signs	0.3	0	0	0	0	0	0	0	0	0	0	0	0	0	0	0	0	0	0	0	0	0	0	0	0	0	0	0	0	0	0
Swimming	0.3	0	0	0	0	0	0	0	0	0	0	0	0	0	0	0	0	0	0	0	0	0	0	0	0	0	0	0	0	0	0
Feeding	0	0	0	0	0	0	0	0	0	0	0	0	0	0	0	0	0	0	0	0	0	0	0	0	0	0	0	0	0	0	0
Group	0.1	0	0	0	0	0	0	0	0	0	0	0	0	0	0	0	0	0	0	0	0	0	0	0	0	0	0	0	0	0	0
Group behaviour	0.1	0	0	0	0	0	0	0	0	0	0	0	0	0	0	0	0	0	0	0	0	0	0	0	0	0	0	0	0	0	0
Mortality	0	0	0	0	0	0	0	0	0	0	0	0	0	0	0	0	0	0	0	0	0	0	0	0	0	0	0	0	0	0	0
